# High-resolution retrospective single cell lineage tracing with mutable homopolymers

**DOI:** 10.64898/2026.03.10.709901

**Authors:** Pin-Chung Cheng, Dmitrii Kamenev, Polina Kameneva, Conor Fitzpatrick, Igor Adameyko, Peter V Kharchenko, Kun Zhang

## Abstract

Retrospective reconstruction of cell lineages from somatic mutations holds substantial promise for understanding development, tissue homeostasis, and disease. Yet, current approaches are often constrained by low marker density, technical noise, and incomplete molecular readouts that limit the resolution and accuracy of inferred lineages. Here, we present RETrace2, a single-cell dual-omic method for simultaneous lineage tracing and cell-type identification. By identifying and targeting highly mutable homopolymers, which we show are approximately twice as informative as conventional microsatellite repeats, combined with technical improvements to increase marker coverage and reduce experimental errors of reading and amplifying homopolymers, RETrace2 can trace lineage continuously at an estimated resolution of fewer than five cell divisions in microsatellite-unstable organisms. Simultaneously, sparse methylation profiles were obtained from the same cells for cell-type identification. We validated the method using *in vitro* ground-truth models and demonstrated its utility *in vivo* by reconstructing multi-organ lineage trees from the brain, kidney and liver of *Msh2*-deficient mice.
