## Supplementary Table 1 for "High-resolution retrospective single cell lineage tracing with mutable homopolymers"

### Sheet: Library_Summary
RETrace2 Library Name	Date	Sample	RETrace Version	Lysis Reagent	Microsatellite and Post Hybrid Capture PCR Polymerase	Probe Target	Number of Probe	Probe Targeting Area	Universal Blocker	Number of Hybrid Capture Rounds	Sequence Platform
20210920_NovaSeq_HCT116_1nt12k_2nt24k	20210920	HCT116	v1	SDS	Kapa HiFi	homopolymer 15-50bp and di- to hexa-nucleotide repeat	homopolymer: 12,000 di- to hexa-nucleotide: 24,000	80bp	No	2	Illumina NovaSeq 6000
20230117_NovaSeqSP_HCT116_1nt12k_10-14bp	20230117	HCT116	v2.0	SDS	SeqAMP	homopolymer 10-14bp and homopolymer 15-50bp	12000	10-14bp: 120bp 15-50bp: 80bp	Yes	1	Illumina NovaSeq 6000
20240319_AVITI_RETrace2_3T3L1_Tree	20240319	3T3L1	v2.1	TritonX + Protease	SeqAMP	homopolymer	169818	120bp	Yes	1	Element Bio AVITI
20250214_AVITI_RETrace2_MSH2_Female_Brain_Kidney_Liver	20250214	MSH2_KOKO_Female_Mouse	v2.1	TritonX + Protease	SeqAMP	homopolymer	169818	120bp	Yes	1	Element Bio AVITI
20250319_AVITI_RETrace2_MSH2_Female2nd_Brain_Kidney_Liver	20250319	MSH2_KOKO_Female_Mouse	v2.1	TritonX + Protease	SeqAMP	homopolymer	169818	120bp	Yes	1	Element Bio AVITI
20250422_AVITI_RETrace2_MSH2_Female3rd_Brain_Kidney_Liver	20250422	MSH2_KOKO_Female_Mouse	v2.1	TritonX + Protease	SeqAMP	homopolymer	169818	120bp	Yes	1	Element Bio AVITI
Oligo Model Library Name	Date	Sample	Sequence Platform
20220529_MiSeq_Oligo_TestPCRcycles	20220529	Oligos	Illumina MiSeq
20220724_MiSeq_Oligo_TestPolymerases	20220724	Oligos	Illumina MiSeq
20240216_AVITI_Oligo_5homopolymer_FreeStyle_2ndRun	20240216	Oligos	Element Bio AVITI
Raw sequencing data for all libraries listed above have been deposited in the NCBI Sequence Read Archive (SRA) under BioProject PRJNA1377203.
