## Supplementary Table 2 for "High-resolution retrospective single cell lineage tracing with mutable homopolymers"

### Sheet: Primers_Oligos
IDT Primer Order
Oligo name	Sequence	Scale	Purification
Bst_RCA_primer_v4	GACTGGAGTTCAGACGTGTGCTCTTCCGAT*C*T*T	100nm	PAGE	for RETrace2 single primer PCR step
MseI i5	AATGATACGGCGACCACCGAGATCTACAC[Index]ACACTCTTTCCCTACACGACGCTCTTCCGATCT*T*A*A	PAGE suggested by IDT, consider 250nM becasue PAGE only 10% left after purification		i5 Sample Sheet
NEBNext v2 i501	AATGATACGGCGACCACCGAGATCTACACTATAGCCTACACTCTTTCCCTACACGACGCTCTTCCGATCT*T*A*A	250nm	PAGE	TATAGCCT
NEBNext v2 i502	AATGATACGGCGACCACCGAGATCTACACATAGAGGCACACTCTTTCCCTACACGACGCTCTTCCGATCT*T*A*A	250nm	PAGE	ATAGAGGC
NEBNext v2 i503	AATGATACGGCGACCACCGAGATCTACACCCTATCCTACACTCTTTCCCTACACGACGCTCTTCCGATCT*T*A*A	250nm	PAGE	CCTATCCT
NEBNext v2 i504	AATGATACGGCGACCACCGAGATCTACACGGCTCTGAACACTCTTTCCCTACACGACGCTCTTCCGATCT*T*A*A	250nm	PAGE	GGCTCTGA
NEBNext v2 i505	AATGATACGGCGACCACCGAGATCTACACAGGCGAAGACACTCTTTCCCTACACGACGCTCTTCCGATCT*T*A*A	250nm	PAGE	AGGCGAAG
NEBNext v2 i506	AATGATACGGCGACCACCGAGATCTACACTAATCTTAACACTCTTTCCCTACACGACGCTCTTCCGATCT*T*A*A	250nm	PAGE	TAATCTTA
NEBNext v2 i507	AATGATACGGCGACCACCGAGATCTACACCAGGACGTACACTCTTTCCCTACACGACGCTCTTCCGATCT*T*A*A	250nm	PAGE	CAGGACGT
NEBNext v2 i508	AATGATACGGCGACCACCGAGATCTACACGTACTGACACACTCTTTCCCTACACGACGCTCTTCCGATCT*T*A*A	250nm	PAGE	GTACTGAC
NEBNext v2 i509	AATGATACGGCGACCACCGAGATCTACACTTGCTTGCACACTCTTTCCCTACACGACGCTCTTCCGATCT*T*A*A	250nm	PAGE	TTGCTTGC
NEBNext v2 i510	AATGATACGGCGACCACCGAGATCTACACGAGAGGTTACACTCTTTCCCTACACGACGCTCTTCCGATCT*T*A*A	250nm	PAGE	GAGAGGTT
NEBNext v2 i511	AATGATACGGCGACCACCGAGATCTACACACCTGGTTACACTCTTTCCCTACACGACGCTCTTCCGATCT*T*A*A	250nm	PAGE	ACCTGGTT
NEBNext v2 i512	AATGATACGGCGACCACCGAGATCTACACAAGCGGAAACACTCTTTCCCTACACGACGCTCTTCCGATCT*T*A*A	250nm	PAGE	AAGCGGAA
NEBNext v2 i513	AATGATACGGCGACCACCGAGATCTACACCGGAACAAACACTCTTTCCCTACACGACGCTCTTCCGATCT*T*A*A	250nm	PAGE	CGGAACAA
NEBNext v2 i514	AATGATACGGCGACCACCGAGATCTACACGGTAAGCTACACTCTTTCCCTACACGACGCTCTTCCGATCT*T*A*A	250nm	PAGE	GGTAAGCT
NEBNext v2 i515	AATGATACGGCGACCACCGAGATCTACACTGTGGCATACACTCTTTCCCTACACGACGCTCTTCCGATCT*T*A*A	250nm	PAGE	TGTGGCAT
NEBNext v2 i516	AATGATACGGCGACCACCGAGATCTACACACTACGGAACACTCTTTCCCTACACGACGCTCTTCCGATCT*T*A*A	250nm	PAGE	ACTACGGA
MseI i7				Reverse complement	i7 Sample Sheet
NEBNext v2 i701	CAAGCAGAAGACGGCATACGAGATCGAGTAATGTGACTGGAGTTCAGACGTGTGCTCTTCCGATCT*T*A*A	250nm	PAGE	CGAGTAAT	ATTACTCG
NEBNext v2 i702	CAAGCAGAAGACGGCATACGAGATTCTCCGGAGTGACTGGAGTTCAGACGTGTGCTCTTCCGATCT*T*A*A	250nm	PAGE	TCTCCGGA	TCCGGAGA
NEBNext v2 i703	CAAGCAGAAGACGGCATACGAGATAATGAGCGGTGACTGGAGTTCAGACGTGTGCTCTTCCGATCT*T*A*A	250nm	PAGE	AATGAGCG	CGCTCATT
NEBNext v2 i704	CAAGCAGAAGACGGCATACGAGATGGAATCTCGTGACTGGAGTTCAGACGTGTGCTCTTCCGATCT*T*A*A	250nm	PAGE	GGAATCTC	GAGATTCC
NEBNext v2 i705	CAAGCAGAAGACGGCATACGAGATTTCTGAATGTGACTGGAGTTCAGACGTGTGCTCTTCCGATCT*T*A*A	250nm	PAGE	TTCTGAAT	ATTCAGAA
NEBNext v2 i706	CAAGCAGAAGACGGCATACGAGATACGAATTCGTGACTGGAGTTCAGACGTGTGCTCTTCCGATCT*T*A*A	250nm	PAGE	ACGAATTC	GAATTCGT
NEBNext v2 i707	CAAGCAGAAGACGGCATACGAGATAGCTTCAGGTGACTGGAGTTCAGACGTGTGCTCTTCCGATCT*T*A*A	250nm	PAGE	AGCTTCAG	CTGAAGCT
NEBNext v2 i708	CAAGCAGAAGACGGCATACGAGATGCGCATTAGTGACTGGAGTTCAGACGTGTGCTCTTCCGATCT*T*A*A	250nm	PAGE	GCGCATTA	TAATGCGC
NEBNext v2 i709	CAAGCAGAAGACGGCATACGAGATCATAGCCGGTGACTGGAGTTCAGACGTGTGCTCTTCCGATCT*T*A*A	250nm	PAGE	CATAGCCG	CGGCTATG
NEBNext v2 i710	CAAGCAGAAGACGGCATACGAGATTTCGCGGAGTGACTGGAGTTCAGACGTGTGCTCTTCCGATCT*T*A*A	250nm	PAGE	TTCGCGGA	TCCGCGAA
NEBNext v2 i711	CAAGCAGAAGACGGCATACGAGATGCGCGAGAGTGACTGGAGTTCAGACGTGTGCTCTTCCGATCT*T*A*A	250nm	PAGE	GCGCGAGA	TCTCGCGC
NEBNext v2 i712	CAAGCAGAAGACGGCATACGAGATCTATCGCTGTGACTGGAGTTCAGACGTGTGCTCTTCCGATCT*T*A*A	250nm	PAGE	CTATCGCT	AGCGATAG
MspI i5
NEBNext MspI i501-v2	AATGATACGGCGACCACCGAGATCTACACTATAGCCTACACTCTTTCCCTACACGACGCTCTTCCGA*T*C*T	250nm	PAGE	TATAGCCT
NEBNext MspI i502-v2	AATGATACGGCGACCACCGAGATCTACACATAGAGGCACACTCTTTCCCTACACGACGCTCTTCCGA*T*C*T	250nm	PAGE	ATAGAGGC
NEBNext MspI i503-v2	AATGATACGGCGACCACCGAGATCTACACCCTATCCTACACTCTTTCCCTACACGACGCTCTTCCGA*T*C*T	250nm	PAGE	CCTATCCT
NEBNext MspI i504-v2	AATGATACGGCGACCACCGAGATCTACACGGCTCTGAACACTCTTTCCCTACACGACGCTCTTCCGA*T*C*T	250nm	PAGE	GGCTCTGA
NEBNext MspI i505-v2	AATGATACGGCGACCACCGAGATCTACACAGGCGAAGACACTCTTTCCCTACACGACGCTCTTCCGA*T*C*T	250nm	PAGE	AGGCGAAG
NEBNext MspI i506-v2	AATGATACGGCGACCACCGAGATCTACACTAATCTTAACACTCTTTCCCTACACGACGCTCTTCCGA*T*C*T	250nm	PAGE	TAATCTTA
NEBNext MspI i507-v2	AATGATACGGCGACCACCGAGATCTACACCAGGACGTACACTCTTTCCCTACACGACGCTCTTCCGA*T*C*T	250nm	PAGE	CAGGACGT
NEBNext MspI i508-v2	AATGATACGGCGACCACCGAGATCTACACGTACTGACACACTCTTTCCCTACACGACGCTCTTCCGA*T*C*T	250nm	PAGE	GTACTGAC
NEBNext MspI i509-v2	AATGATACGGCGACCACCGAGATCTACACTTGCTTGCACACTCTTTCCCTACACGACGCTCTTCCGA*T*C*T	250nm	PAGE	TTGCTTGC
NEBNext MspI i510-v2	AATGATACGGCGACCACCGAGATCTACACGAGAGGTTACACTCTTTCCCTACACGACGCTCTTCCGA*T*C*T	250nm	PAGE	GAGAGGTT
NEBNext MspI i511-v2	AATGATACGGCGACCACCGAGATCTACACACCTGGTTACACTCTTTCCCTACACGACGCTCTTCCGA*T*C*T	250nm	PAGE	ACCTGGTT
NEBNext MspI i512-v2	AATGATACGGCGACCACCGAGATCTACACAAGCGGAAACACTCTTTCCCTACACGACGCTCTTCCGA*T*C*T	250nm	PAGE	AAGCGGAA
NEBNext MspI i513-v2	AATGATACGGCGACCACCGAGATCTACACCGGAACAAACACTCTTTCCCTACACGACGCTCTTCCGA*T*C*T	250nm	PAGE	CGGAACAA
NEBNext MspI i514-v2	AATGATACGGCGACCACCGAGATCTACACGGTAAGCTACACTCTTTCCCTACACGACGCTCTTCCGA*T*C*T	250nm	PAGE	GGTAAGCT
NEBNext MspI i515-v2	AATGATACGGCGACCACCGAGATCTACACTGTGGCATACACTCTTTCCCTACACGACGCTCTTCCGA*T*C*T	250nm	PAGE	TGTGGCAT
NEBNext MspI i516-v2	AATGATACGGCGACCACCGAGATCTACACACTACGGAACACTCTTTCCCTACACGACGCTCTTCCGA*T*C*T	250nm	PAGE	ACTACGGA
MspI i7
NEBNext MspI i713-v2	CAAGCAGAAGACGGCATACGAGATAGGAGGAAGTGACTGGAGTTCAGACGTGTGCTCTTCCGATC*T*C*A	250nm	PAGE	GAAGTGAC
NEBNext MspI i714-v2	CAAGCAGAAGACGGCATACGAGATAGCAAGCAGTGACTGGAGTTCAGACGTGTGCTCTTCCGATC*T*C*A	250nm	PAGE	GCAGTGAC
NEBNext MspI i715-v2	CAAGCAGAAGACGGCATACGAGATTCATCACCGTGACTGGAGTTCAGACGTGTGCTCTTCCGATC*T*C*A	250nm	PAGE	ACCGTGAC
NEBNext MspI i716-v2	CAAGCAGAAGACGGCATACGAGATCGTAGGTTGTGACTGGAGTTCAGACGTGTGCTCTTCCGATC*T*C*A	250nm	PAGE	GTTGTGAC
NEBNext MspI i717-v2	CAAGCAGAAGACGGCATACGAGATTCAGATCCGTGACTGGAGTTCAGACGTGTGCTCTTCCGATC*T*C*A	250nm	PAGE	TCCGTGAC
NEBNext MspI i718-v2	CAAGCAGAAGACGGCATACGAGATCGTGATCAGTGACTGGAGTTCAGACGTGTGCTCTTCCGATC*T*C*A	250nm	PAGE	TCAGTGAC
NEBNext MspI i719-v2	CAAGCAGAAGACGGCATACGAGATAGTCGCTTGTGACTGGAGTTCAGACGTGTGCTCTTCCGATC*T*C*A	250nm	PAGE	CTTGTGAC
NEBNext MspI i720-v2	CAAGCAGAAGACGGCATACGAGATGAACGCTTGTGACTGGAGTTCAGACGTGTGCTCTTCCGATC*T*C*A	250nm	PAGE	CTTGTGAC
NEBNext MspI i721-v2	CAAGCAGAAGACGGCATACGAGATTACGCCTTGTGACTGGAGTTCAGACGTGTGCTCTTCCGATC*T*C*A	250nm	PAGE	CTTGTGAC
NEBNext MspI i722-v2	CAAGCAGAAGACGGCATACGAGATCTCATCAGGTGACTGGAGTTCAGACGTGTGCTCTTCCGATC*T*C*A	250nm	PAGE	CAGGTGAC
NEBNext MspI i723-v2	CAAGCAGAAGACGGCATACGAGATTCTTCTGCGTGACTGGAGTTCAGACGTGTGCTCTTCCGATC*T*C*A	250nm	PAGE	TGCGTGAC
NEBNext MspI i724-v2	CAAGCAGAAGACGGCATACGAGATGCTGGATTGTGACTGGAGTTCAGACGTGTGCTCTTCCGATC*T*C*A	250nm	PAGE	ATTGTGAC
For Hybd Capture and Pobe Production
P5 Primer	AATGATACGGCGACCACCG*A	100nm	STD
P7 Primer	CAAGCAGAAGACGGCATACG*A	100nm	STD
T7_prodPCR_1	TAATACGACTCACTATAGGGAAGC	25nm	STD
T7_prodPCR_2	/5Phos/TGTAAGGCACATCTCGGATC	25nm	STD
T7_RT_primer	/5Biosg/T*G*TAAGGCACATCTCGGATC	100nm	STD
Oligo model (Fig. 2)				length(bp)
15A_UDP0001	ACACTCTTTCCCTACACGACGCTCTTCCGATCTTAANNNNNNNNNNNNNNNNNNNNCGCTCAGTTCGGGGTTCTGCTTTTCCTATTTGTGTTGGCATTTGAAAGATTGTGGAGGCAGAAAACTTTCTGGAATGTCAAAAAAAAAAAAAAATGCTGGAACTCTTATTAAGATCGGAAGAGCACACGTCTGAACTCCAGTC	4nmU	STD	199	4nm Ultramer DNA oligo
20A_UDP0002	ACACTCTTTCCCTACACGACGCTCTTCCGATCTTAANNNNNNNNNNNNNNNNNNNNTATCTGACCTGATTGTGCCACTGCACTCCAGCCTGGGTGACAGAGCAAGACCCTGTCTCAAAAAAAAAAAAAAAAAAAAGACAGGAACTTCCAAATACTGAGCTAAATTTAAGATCGGAAGAGCACACGTCTGAACTCCAGTC	4nmU	STD	199	4nm Ultramer DNA oligo
30A_UDP0003	ACACTCTTTCCCTACACGACGCTCTTCCGATCTTAANNNNNNNNNNNNNNNNNNNNATATGAGACGAGCTAAGATTGTATCACTGTACTCCAGCCTGGGCAACAGAGCAAGACTCTGTCTCAAAAAAAAAAAAAAAAAAAAAAAAAAAAAACTGCCAACGGGACTTAAGATCGGAAGAGCACACGTCTGAACTCCAGTC	4nmU	STD	199	4nm Ultramer DNA oligo
10AC_UDP0004	ACACTCTTTCCCTACACGACGCTCTTCCGATCTTAANNNNNNNNNNNNNNNNNNNNCTTATGGAATTGGACACAATACCCCTGAACTTTTTCAACTCCCATCAAAACATAGATATGTACACACACACACACACACACAGAGTTATATATTATTGTGAAATAAACTTAAGATCGGAAGAGCACACGTCTGAACTCCAGTC	4nmU	STD	199	4nm Ultramer DNA oligo
15AC_UDP0005	ACACTCTTTCCCTACACGACGCTCTTCCGATCTTAANNNNNNNNNNNNNNNNNNNNTAATCTCGTCAAGTGACAGCTATATGAGGGAAAACGTATATGGACAGATATATGTCATATAATCATGCCATACACACACACACACACACACACACACACACGTGGGTGTTAAGATCGGAAGAGCACACGTCTGAACTCCAGTC	4nmU	STD	199	4nm Ultramer DNA oligo
10A_UDP0006	ACACTCTTTCCCTACACGACGCTCTTCCGATCTTAANNNNNNNNNNNNNNNNNNNNGCGCGATGTTGACAGTGCCTGGCACATGGTATGTACTGAATAAATATTTGGTGACTGAGTTATCCCTGACCCACACTGCAGAAGGAAAAAAAAAAGCGAACGTAATTTTTAAGATCGGAAGAGCACACGTCTGAACTCCAGTC	4nmU	STD	199	4nm Ultramer DNA oligo
25A_UDP0007	ACACTCTTTCCCTACACGACGCTCTTCCGATCTTAANNNNNNNNNNNNNNNNNNNNAGAGCACTAGCAGTGAGCCGAGATCGTGCCACTGCACTTCAGCCTGGGTGACAGAGCAAGACTCCATCTCAAAAAAAAAAAAAAAAAAAAAAAAATCAAGTCACTGAATTAAGATCGGAAGAGCACACGTCTGAACTCCAGTC	4nmU	STD	199	4nm Ultramer DNA oligo
Mouse MSI test (ED Fig. 2)	Ordered from Thermo Primer (not IDT)
Oligo Name	Sequence (5' to 3')	Scale (pmol)	Purification	Format	5'
Bat24-Forward	CAT AGA CCC AGT GCT CAT CTT CGT	10k	desalted	dry	6FAM
Bat24-Reverse	CAT TCG GTG GAA AGC TCT GA
Bat37-Forward	TCT GCC CAA ACG TGC TTA AT	10k	desalted	dry	VIC
Bat37-Reverse	CCT GCC TGG GCT AAA ATA GA
Bat59-Forward	GTA ATC CCT TTA TTC CAT TTA GCA	10k	desalted	dry	NED
Bat59-Reverse	GGC TCA CAA CCA TCC GTA ACA AGA
Bat64-Forward	GCC CAC ACT CCT GAA AAC AGT CAT	10k	desalted	dry	PET
Bat64-Reverse	CCC TGG TGT GGC AAC TTT AAG C

### Sheet: Reagents
RETrace2 Experiment
Reagent	Vendor	Catalog #
McCoy's 5A (Modified) Medium, 500ml	Thermo	16600082
Fetal Bovine Serum, qualified, United States, 100ml	Thermo	26140087 (26140-087)
Penicillin-Streptomycin (10,000 U/mL), 20ml	Thermo	15140148
TrypLE™ Express (1x), no phenol red, 500ml	Thermo	12604021
Triton™ X-100, for molecular biology (50ml)	Sigma	T8787-50ML
QIAGEN Protease (7.5 AU)	Qiagen	19155
QIAGEN Protease Solvent (6.0 ml)	Qiagen	1021055
NEBuffer™ r2.1 (10X, 5 mL) (NEB B6002S)	Fisher	50-225-3070
Tris-EDTA buffer solution, 100X, 100mL	Sigma	T9285-100ML
Potassium chloride solution (KCl; 1 M)	Sigma-Aldrich	60142-100ML-F
Unmethylated Lambda DNA	Promega	D1521
dATP (100mM)	NEB	N0440S
Deoxynucleotide (dNTP) Solution Set (100mM)	NEB	N0446S
MseI (10U/ul)	Thermo	ER0982
MspI (100U/ul)	NEB	R0106M
Klenow exo- (5U/ul)	Thermo	EP0422
KAPA HiFi HS+dNTPs (100U)	KAPA/Roche	KK2501
SYBR Green I Nucleic Acid Gel Stain - 10,000X concentrate in DMSO	Thermo	S7563
AMPure XP, 60 mL	Beckman Coulter	A63881
xGen® Hybridization and Wash Kit, 16 rxn	IDT	1080577
DNA Clean & Concentrator-5	Zymo	D4013
ssDNA/RNA Clean & Concentrator	Zymo	D7011
T7 RNA Polymerase	NEB	M0251L
Maxima H Minus Reverse Transcriptase	Thermo	EP0752
RNase H	NEB	M0297S
NxGen® RNase Inhibitor	Lucigen	30281-1
Ribonucleotide Solution Set	NEB	N0450S
Deoxynucleotide (dNTP) Solution Mix	NEB	N0447S
ATP (10mM)	NEB	P0756S
Kapa Hifi Hotstart ReadyMix, KK2602, 6.25ml	Roche	7958935001
T4 DNA Ligase, HC (30 U/ul)	Thermo	EL0013
Eagle's Minimum Essential Medium (EMEM)	ATCC	30-2003
EZ-96 DNA Methylation-Direct MagPrep	Zymo	D5044
Bovine Serum Albumin (10g)	Sigma	A3059-10G
xGen™ Universal Blockers TS, 16 rxn	IDT	1075474
DMSO, Anhydrous	Thermo	D12345
SeqAmp™ DNA Polymerase (200rxns)	Takara	638509
KAPA HiFi HotStart Uracil+ ReadyMix Kit (250 rxn)	KAPA/Roche	KK2802/07959079001
NEBNext® Ultra™ II Ligation Module (96 rxn)	NEB	E7595L
Equipment
Eppendorf twin.tec PCR Plate 96, divisible, unskirted, divisible, 250 µL, PCR clean, colorless, 20 plates	Eppendorf	30133374
Eppendorf twin.tec PCR Plate 96 LoBind, semi-skirted, 250 µL, PCR clean, colorless, 25 plates	Thermo	12331D
	Eppendorf	30129504
